# Data-driven model of glycolysis shows that allostery maintains high ATP levels while mass action controls flux and energy of ATP hydrolysis

**DOI:** 10.1101/2022.12.28.522046

**Authors:** Mangyu Choe, Tal Einav, Rob Phillips, Denis V. Titov

**Affiliations:** Department of Nutritional Sciences and Toxicology, University of California; Berkeley, CA 94720, USA; Department of Molecular and Cell Biology, University of California; Berkeley, CA 94720, USA; Center for Computational Biology, University of California; Berkeley, CA 94720, USA; Division of Biology and Biological Engineering, California Institute of Technology; Pasadena, CA 91125, USA; Department of Physics, California Institute of Technology; Pasadena, CA 91125, USA; Basic Sciences Division and Computational Biology Program, Fred Hutchinson Cancer Research Center, Seattle, WA 98109, USA; Center for Vaccine Innovation, La Jolla Institute for Immunology, La Jolla, CA 92037, USA

## Abstract

Glycolysis is a conserved metabolic pathway that produces ATP and biosynthetic precursors. Here, we use mathematical modeling to investigate how the control of mammalian glycolytic enzymes through allostery and mass action accomplishes various tasks of ATP homeostasis, such as controlling the rate of ATP production, maintaining high and stable ATP levels, and ensuring that ATP hydrolysis generates a net excess of energy. Our model uses data-derived enzyme rate equations, recapitulates the key tasks of glycolytic ATP homeostasis, and accurately predicts absolute concentrations of glycolytic intermediates and isotope tracing kinetics in live cells. We find that allosteric regulation of hexokinase (HK) and phosphofructokinase (PFK) by ATP, ADP, inorganic phosphate and glucose-6-phosphate (G6P), the surplus of lower glycolysis enzymes, and a large non-adenine phosphate pool are essential to robustly maintain high ATP levels and to prevent uncontrolled accumulation of phosphorylated intermediates of upper glycolysis. Meanwhile, mass action alone is sufficient to control ATP production rate and maintain high energy of ATP hydrolysis. Our results suggest a revision of the textbook view that the function of allosteric regulation of HK, PFK and PK is to control the net flux through glycolysis in response to variable ATP demand.
