## Supplementary File 1. Levels of enzymes, metabolites and isotope tracing for "Data-driven model of glycolysis shows that allostery maintains high ATP levels while mass action controls flux and energy of ATP hydrolysis"

### Sheet: Notes
13C tracing experiments were performed in our lab as described in the methods section
Metabolite concentrations were determined in our lab as described in the methods section and also take from indicated publications
Enzyme concentration data is calculate using data from Supplementary Table 3 in Geiger et al. Mol Cell Proteomics. 2012 Mar;11(3):M111.014050. (https://pubmed.ncbi.nlm.nih.gov/22278370/) by dividing the LFQ intensity signal for each enzyme by total signal and combining data for enzyme isoforms as described in methods section

### Sheet: Enzyme concentrations
Enzyme	MW_kDa	Mean, mg enzyme/mg cellular protein	SEM	A549	GAMG	HEK293	HeLa	HepG2	Jurkat	K562	LnCap	MCF7	RKO	U2OS
GLUT	57.017	0.000143757	4.01242e-05	0.000190806	0.000295748	9.27197e-06	0.000229684	0.000436506	4.62143e-05	0.000135346	4.20389e-05	8.31604e-05	2.71313e-05	8.54253e-05
HK	102.2	0.000607039	0.000118161	9.86395e-05	0.000501844	0.000385525	0.000347215	0.00025049	0.000296855	0.00123015	0.000818255	0.00086556	0.00126003	0.000622858
GPI	63.146	0.00142441	0.0001343	0.00167739	0.00101888	0.00131196	0.0012551	0.0013112	0.00131046	0.00110764	0.00226803	0.00169174	0.00198899	0.000727124
PFK	85.595	0.000859816	0.000120379	0.000941695	0.00149678	0.000877802	0.00083064	0.000178929	0.00126457	0.000468749	0.000828851	0.00128761	0.0008866	0.000395746
ALDO	45.26	0.00303768	0.0002791	0.00235937	0.0025778	0.00340303	0.00285612	0.00198486	0.00306156	0.00393108	0.00287632	0.00511332	0.00338357	0.00186742
TPI	30.791	0.00301357	0.000242311	0.002488	0.00338663	0.00294508	0.00310602	0.00277753	0.00163718	0.00232525	0.00410182	0.00321634	0.00451351	0.00265191
GAPDH	36.053	0.00564268	0.000465506	0.004953	0.00658555	0.00439944	0.00654532	0.00489574	0.00878221	0.00340949	0.00435701	0.00703719	0.00481209	0.0062925
PGK	44.614	0.0039215	0.000429194	0.00267509	0.00621532	0.00273129	0.00431859	0.00278005	0.0064068	0.00287984	0.00533346	0.0032567	0.00337773	0.00316161
PGAM	28.804	0.00231275	0.00021694	0.00151193	0.00247436	0.00302138	0.00245655	0.00140917	0.0030357	0.00163049	0.00242823	0.00154796	0.00357058	0.00235394
ENO	47.168	0.00960465	0.000506193	0.0104064	0.0118326	0.00988001	0.00891501	0.00964088	0.0102691	0.00836982	0.00966044	0.00712698	0.00714247	0.0124075
PK	57.936	0.00754774	0.000973238	0.0137768	0.0113168	0.0059664	0.00683536	0.00538521	0.00693148	0.00278184	0.00464255	0.00597546	0.00941288	0.0100004
LDH	36.688	0.00511904	0.000453077	0.00680018	0.00645579	0.00542892	0.00701746	0.00355143	0.00589543	0.00457705	0.00341546	0.00248686	0.00463868	0.00604222
MCT	53.958	0.000145355	3.07342e-05	0.00010324	0.000172788	0.000147562	0.00038598	0.000204235	3.9169e-05	8.86182e-05	0.000230806	5.02222e-05	5.19937e-05	0.000124288

### Sheet: Metabolite concentrations
Article	Cell_type	Glucose_media	Lactate_media	Glucose	G6P	F6P	F16BP	GAP	DHAP	BPG	ThreePG	TwoPG	ThreePG+TwoPG	PEP	Pyruvate	Lactate	ATP	ADP	AMP	Phosphate	NAD	NADH
Park et al. Nat Chem Biol. 2016 Jul;12(7):482-9	iBMK				0.00068	9.7e-05	0.0015	0.00014	0.0016	2.2e-06	0.00038	9.5e-06	0.00038	1.2e-05	0.0059		0.0047	0.00057	4.2e-05	0.0058	0.0005	7.5e-05
Chen et al. Cell. 2016 Aug 25;166(5):1324-1337.e11	HeLa				0.00015	9.9e-05	0.00081		0.00017				0.00024	5.4e-05	0.00028	0.0019	0.0046	0.00014	2.3e-05		0.00049	6.5e-05
Shestov et al. Elife. 2014 Jul 9;3:e03342.	Average of multiple sources	0.005	0.0001	0.0035	5e-05	1e-05	1.6e-05	1e-06	1e-05		5e-05	7e-06	5.7e-05	1.2e-05	1.2e-05	0.0001	0.0005	0.0005	4.6e-05	0.0036	0.00045	3e-05
Shestov et al. Elife. 2014 Jul 9;3:e03342.	Average of multiple sources	0.005	0.0001	0.0069	0.00032	0.0001	3e-05	0.00028	0.0001		0.00041	5e-05	0.00046	0.00027	0.00027	0.0025	0.0035	0.0014	4.6e-05	0.0057	0.00055	5e-05
Edwards, Palsson. J Theor Biol. 2000 Nov 7;207(1):125-7.	RBC				3.8e-05	1.6e-05	7.6e-06	6.7e-06	0.00014	4e-07	4.5e-05	1.4e-05	5.9e-05	1.7e-05	7.7e-05	0.0011	0.0015	0.00027	8e-05			2.7e-05
This study	HeLa	0.025			8.14857e-05	7.15606e-05	0.00114071	9.28555e-05	0.000635029		0.0051581	0.00109928	0.00625738	8.49181e-06	6.57438e-05	0.00492735	0.00410836	0.000470075	0.000190947		0.000447177	2.04591e-05
This study	293T	0.025			6.54371e-05	3.7193e-05	0.000531515	0.000162884	0.000278125		0.00482952	0.00250314	0.00733265	5.57677e-05	7.42212e-05	0.00463513	0.00421186	0.000246406	0.000110041		0.000122629	9.70257e-06
This study	C2C12	0.025			0.000161474	0.000122079	0.000877944	0.000115298	0.00124904		0.0042473	0.000808785	0.00505608	3.32311e-05	0.000376266	0.0318573	0.00519747	0.000664455	0.000178091		0.000288005	1.18209e-05
This study	NIH3T3	0.025			0.000103631	4.48936e-05	0.000771762	4.40506e-05	0.00120768		0.00468897	0.00160252	0.00629149	1.09482e-05	0.000466408	0.00662784	0.00535759	0.000329084	0.000127144		0.000369954	2.49887e-06
This study	C2C12_Oligomycin	0.025			0.000130009	0.000195449	0.00156598	0.000128311	0.00226143		0.000151383	7.71065e-05	0.00022849	9.44686e-06	0.000273712	0.0046428	0.00363149	0.000284736	2.68029e-05		0.000228906	2.44791e-05
This study	Hela_Oligomycin	0.025			7.61033e-05	0.000139975	0.00174422	0.000124977	0.00197499		0.000124211	5.00512e-05	0.000174262	3.93875e-06	0.000156831	0.00680774	0.00290968	0.00040872	8.51696e-05		0.000386576	3.15375e-05
Xie et al. J Biol Chem. 2016 Apr 22;291(17):8987-106	4T1	0.01		0.00191	0.00014	9e-05	0.00064							0.00025	0.00028	0.002
Xie et al. J Biol Chem. 2016 Apr 22;291(17):8987-107	HepG2	0.01		0.00252	0.00022	0.00015	0.00057							0.00021	0.0002	0.00695
Xie et al. J Biol Chem. 2016 Apr 22;291(17):8987-108	SGC7901	0.01		0.00309	0.00022	0.00014	0.00055							0.0002	0.00027	0.00395
Xie et al. J Biol Chem. 2016 Apr 22;291(17):8987-109	SMMC7721	0.01		0.00366	0.00017	0.00012	0.00036							0.00025	0.00032	0.00686
Xie et al. J Biol Chem. 2016 Apr 22;291(17):8987-110	HeLa	0.01		0.003	0.00018	0.00016	0.00046							0.00016	0.00021	0.0063
Xie et al. J Biol Chem. 2016 Apr 22;291(17):8987-111	RKO	0.01		0.00162	0.00018	0.00014	0.00048							0.00015	0.00018	0.00503
Xie et al. J Biol Chem. 2016 Apr 22;291(17):8987-112	Bcap37	0.01		0.00293	0.0002	0.00017	0.00058							0.00023	0.00023	0.00538
Mulquiney Kuchel. Biochem J. 1999 Sep 15;342 Pt 3(Pt 3):581-96.	RBC	0.005	0.00182		3.9e-05	1.3e-05	2.7e-06	5.7e-06		7e-07	6.9e-05	1e-05	7.9e-05	1.7e-05	8.5e-05		0.0021	0.00031	3e-05	0.001	5.9e-05
Rost et al. Metabolites.2020 Feb 19;10(2):74	Hek293	0.025			5.1325e-05	5.5375e-05	1.41e-05						7.96e-05	4.775e-06	0.0007065	0.035525	0.002455	0.0008095	0.00015275
Rost et al. Metabolites.2020 Feb 19;10(2):74	HeLaS3	0.025			0.00012652	0.0001244	0.00015754						6.362e-05	6.01e-06	0.001366	0.03324	0.002224	0.0007506	0.0001402
Rost et al. Metabolites.2020 Feb 19;10(2):74	NB4	0.0111			4.6975e-05	5.9275e-05	5.3975e-05						8.115e-05	4.46e-06	0.00022825	0.0157575	0.00082175	0.00031725	9.895e-05
Rost et al. Metabolites.2020 Feb 19;10(2):74	MC/CAR	0.025			4.2475e-05	4.9825e-05	1.84e-05						7.305e-05	3.0175e-06	0.00239	0.0204	0.0013675	0.000595	0.00018525
Yurkovich et al. J Biol Chem. 2017 Dec 1;292(48):19556-19564	RBC	0.05		0.00132241	0.000313766		8.51001e-05							0.000203855		0.00293785		0.00210432	0.000273888
Zeng et al. bioRxiv 2024	4T1	0.01		0.009683	0.000263	0.000111	0.000654	6.7e-05	0.000535		0.000375	8.8e-05	0.000463	0.000132	0.000129	0.003907	0.006003	0.002867	0.00118		0.006003	0.000236
Zeng et al. bioRxiv 2024	HeLa	0.01		0.009535	0.0004	0.000136	0.000783	7.9e-05	0.000539		0.000408	9.7e-05	0.000505	0.000221	0.000571	0.016268	0.009074	0.000891	7e-05		0.00205	0.000507

### Sheet: 13C Glucose tracing
Cell	time (min)	Lactate_1	Lactate_2	Lactate_3	Lactate_4	Lactate_5	Pyruvate_1	Pyruvate_2	Pyruvate_3	Pyruvate_4	Pyruvate_5	PEP_1	PEP_2	PEP_3	PEP_4	PEP_5	ThreePGTwoPG_1	ThreePGTwoPG_2	ThreePGTwoPG_3	ThreePGTwoPG_4	ThreePGTwoPG_5	DHAP_1	DHAP_2	DHAP_3	DHAP_4	DHAP_5	F16BP_1	F16BP_2	F16BP_3	F16BP_4	F16BP_5	F6P_1	F6P_2	F6P_3	F6P_4	F6P_5	G6P_1	G6P_2	G6P_3	G6P_4	G6P_5	Glucose_1	Glucose_2	Glucose_3	Glucose_4	Glucose_5
C2C12	1	0.797699	0.811881	0.789522	0.752099	0.838224	0.192921	0.145328	0.222869	0.137419	0.185014	0.408163	0.827957	0.703297	0.453799	0.583665	0.680944	0.595075	0.696188	0.727289	0.718267	0.837648	0.833864	0.817612	0.817993	0.832303	0.902551	0.911068	0.901136	0.889841	0.920696	0.264628	0.235739	0.200126	0.189861	0.223667	0.925676	0.949113	0.930562	0.931592	0.94204	0.879416	0.948155	0.90772	0.906187	0.965403
C2C12	3	0.957023	0.957936	0.969278	0.958152	0.938744	0.929293	0.85812	0.885813	0.997581	0.997797	0.849557	0.505871	0.710277	0.860043	0.65115	0.977567	0.933888	0.924798	0.880851	0.991833	0.966507	0.968874	0.967946	0.965603	0.96796	0.97659	0.976191	0.974954	0.975149	0.982172	0.348196	0.34099	0.322999	0.316268	0.330087	0.945793	0.928887	0.943445	0.945454	0.952027	0.999628	0.982585	0.999443	0.999598	0.999691
C2C12	10	0.944451	0.962603	0.962923	0.90931	0.923743	0.997279	0.828675	0.997585	0.911914	0.850741	0.997517	0.919735	0.768602	0.853762	0.846496	0.894059	0.909757	0.942446	0.956068	0.948134	0.981147	0.985333	0.982102	0.98228	0.982246	0.971259	0.967812	0.973557	0.973565	0.973352	0.503953	0.503229	0.512549	0.51955	0.495559	0.962623	0.962056	0.964713	0.962906	0.960375	0.999761	0.999764	0.976252	0.965806	0.994234
C2C12	30	0.99998	0.999979	0.999976	0.999976	0.999976	0.998659	0.99847	0.998283	0.991265	0.986767	0.784644	0.855524	0.848485	0.752551	0.82821	0.994866	0.985077	0.95974	0.982755	0.993259	0.991094	0.992522	0.992773	0.992844	0.996106	0.977249	0.974837	0.980633	0.979674	0.979098	0.752445	0.752885	0.762099	0.746315	0.746692	0.950218	0.949219	0.947733	0.946999	0.956244	0.979561	0.999875	0.974103	0.997202	0.982731
HeLa	1	0.739252	0.746925	0.730242	0.680162	0.73596	0.281946	0.358397	0.240353	0.320966	0.319035	0.317616	0.47831	0.609524	0.341531	0.437815	0.446791	0.473496	0.536684	0.487638	0.450013	0.675331	0.678946	0.665011	0.648179	0.632887	0.784794	0.796961	0.781821	0.760908	0.747439	0.348333	0.359952	0.354015	0.325508	0.317942	0.87964	0.891896	0.864629	0.86485	0.854686	0.963486	0.95981	0.961594	0.957481	0.952239
HeLa	3	0.887577	0.879511	0.884204	0.864733	0.874288	0.321978	0.765296	0.418226	0.573303	0.465888	0.755476	0.608108	0.671817	0.746448	0.693178	0.510945	0.72543	0.630516	0.682672	0.563734	0.837673	0.835307	0.83009	0.812332	0.815217	0.939874	0.941863	0.944421	0.940805	0.931544	0.531838	0.51213	0.504354	0.539257	0.499826	0.886195	0.863876	0.860425	0.891703	0.885032	0.964888	0.968876	0.953917	0.982981	0.965177
HeLa	10	0.99999	0.999987	0.999992	0.999952	0.999989	0.435561	0.776257	0.509934	0.572274	0.674181	0.997439	0.996238	0.903065	0.879784	0.901202	0.670785	0.747685	0.695993	0.754876	0.736884	0.954556	0.945739	0.946886	0.940941	0.948072	0.986893	0.988936	0.987288	0.986726	0.987621	0.722776	0.712097	0.710809	0.710163	0.69775	0.878288	0.892128	0.904202	0.879949	0.881356	0.992091	0.996012	0.989778	0.987962	0.99488
HeLa	30	0.999993	0.999993	0.999994	0.999991	0.99999	0.571287	0.756754	0.639165	0.859117	0.508795	0.961854	0.895764	0.931257	0.960215	0.986734	0.901439	0.941533	0.921269	0.937587	0.958997	0.977617	0.984295	0.981575	0.974181	0.982784	0.971687	0.971976	0.97345	0.971067	0.97641	0.848335	0.841584	0.841916	0.853024	0.854167	0.892701	0.905733	0.917987	0.909463	0.90908	0.999941	0.99994	0.999949	0.999928	0.996463

### Sheet: 13C Lactate tracing
Cell	time (min)	Lactate_1	Lactate_2	Lactate_3	Lactate_4	Lactate_5	Pyruvate_1	Pyruvate_2	Pyruvate_3	Pyruvate_4	Pyruvate_5	PEP_1	PEP_2	PEP_3	PEP_4	PEP_5	ThreePGTwoPG_1	ThreePGTwoPG_2	ThreePGTwoPG_3	ThreePGTwoPG_4	ThreePGTwoPG_5	DHAP_1	DHAP_2	DHAP_3	DHAP_4	DHAP_5	F16BP_1	F16BP_2	F16BP_3	F16BP_4	F16BP_5	F6P_1	F6P_2	F6P_3	F6P_4	F6P_5	G6P_1	G6P_2	G6P_3	G6P_4	G6P_5	Glucose_1	Glucose_2	Glucose_3	Glucose_4	Glucose_5
C2C12	1	0.738683	0.713342	0.716129	0.728937	0.695928	0.123465	0.191372	0.203564	0.075033	0.190021	0	0	0	0	0	0	0	0	0	0	0.005961	0.005395	0.005903	0.008393	0.005728	0	0	0	0	0	0.001447	0.000577	0.001006	0.000973	0	0.014383	0.011021	0.01188	0.018366	0.013249	0	0	0	0	0
C2C12	3	0.713306	0.71588	0.697667	0.706326	0.699404	0.327726	0.135424	0.332629	0.287259	0.187931	0	0	0	0	0	0	0	0	0	0	0.006936	0.00507	0.007602	0.004484	0.008726	0	0	0	0	0	0	0.000307	0.000539	0.000848	0.001355	0.015565	0.017573	0.012946	0.012902	0.014484	0	0	0	0	0
C2C12	10	0.685678	0.675194	0.656659	0.684709	0.671074	0.101861	0.049371	0.101487	0.041565	0.114225	0	0	0	0	0	0	0	0	0	0	0.00815	0.006133	0.011039	0.008895	0.009954	0	0	0	0	0	0.000405	0	0.00015	0.000735	0.000816	0.014829	0.017316	0.016827	0.016988	0.015595	0	0	0	0	0
C2C12	30	0.577026	0.597212	0.579854	0.576837	0.572635	0.084437	0.096244	0.097405	0.087059	0.214931	0	0	0	0	0	0	0	0	0	0	0.011918	0.00779	0.010165	0.011169	0.009648	0	0	0	0	0	0.000629	0.001225	0.000305	0.000598	0.000462	0.014937	0.016103	0.019672	0.017162	0.008342	0	0	0	0	0
HeLa	1	0.796473	0.789944	0.784864	0.792643	0.785211	0.17419	0.117956	0.098876	0.108999	0.234339	0	0	0	0	0	0	0	0	0	0	0.004621	0.00689	0.006183	0.005657	0.006694	0	0	0	0	0	0	0	0	0	0	0	0	0	0	0	0	0	0	0	0
HeLa	3	0.777107	0.776798	0.730544	0.74304	0.755971	0.118419	0.226096	0.135892	0.172146	0.204728	0	0	0	0	0	0	0	0	0	0	0.017069	0.017651	0.014364	0.015917	0.013836	0	0	0	0	0	0	0	0	0	0	0	0	0	0	0	0	0	0	0	0
HeLa	10	0.726501	0.719323	0.67947	0.646625	0.637011	0.14566	0.101657	0.124038	0.079718	0.172349	0	0	0	0	0	0	0	0	0	0	0.050419	0.052751	0.054446	0.027527	0.039821	0	0	0	0	0	0	0	0	0	0	0	0	0	0	0	0	0	0	0	0
HeLa	30	0.662817	0.654949	0.625354			0.142244	0.12705	0.10429			0	0	0	0	0	0	0	0	0	0	0.044801	0.054145	0.053448			0	0	0	0	0	0	0	0	0	0	0	0	0	0	0	0	0	0	0	0
